# Expansion *in situ* genome sequencing links nuclear abnormalities to hotspots of aberrant euchromatin repression

**DOI:** 10.1101/2024.09.24.614614

**Authors:** Ajay S. Labade, Zachary D. Chiang, Caroline Comenho, Paul L. Reginato, Andrew C. Payne, Andrew S. Earl, Rojesh Shrestha, Fabiana M. Duarte, Ehsan Habibi, Ruochi Zhang, George M. Church, Edward S. Boyden, Fei Chen, Jason D. Buenrostro

## Abstract

Microscopy and genomics are both used to characterize cell function, but approaches to connect the two types of information are lacking, particularly at subnuclear resolution. While emerging multiplexed imaging methods can simultaneously localize genomic regions and nuclear proteins, their ability to accurately measure DNA-protein interactions is constrained by the diffraction limit of optical microscopy. Here, we describe expansion in situ genome sequencing (ExIGS), a technology that enables sequencing of genomic DNA and superresolution localization of nuclear proteins in single cells. We applied ExIGS to fibroblast cells derived from an individual with Hutchinson-Gilford progeria syndrome to characterize how variation in nuclear morphology affects spatial chromatin organization. Using this data, we discovered that lamin abnormalities are linked to hotspots of aberrant euchromatin repression that may erode cell identity. Further, we show that lamin abnormalities heterogeneously increase the repressive environment of the nucleus in tissues and aged cells. These results demonstrate that ExIGS may serve as a generalizable platform for connecting nuclear abnormalities to changes in gene regulation across disease contexts.
