## Supplemental Table 5 for "Expansion *in situ* genome sequencing links nuclear abnormalities to hotspots of aberrant euchromatin repression"

### Sheet: Sheet1
# GREAT version 4.0.4	Species assembly: hg38	Association rule: Basal+extension: 5000 bp upstream, 1000 bp downstream, 100000 bp max extension, curated regulatory domains included
# Ontology	Term Name	Binom Rank	Binom Raw P-Value	Binom FDR Q-Val	Binom Fold Enrichment	Binom Observed Region Hits	Binom Region Set Coverage	Hyper Rank	Hyper FDR Q-Val	Hyper Fold Enrichment	Hyper Observed Gene Hits	Hyper Total Genes	Hyper Gene Set Coverage
GO Cellular Component	nuclear body	55	4.88378e-34	1.5344e-32	2.09266	328	0.0557634	70	0.0267956	1.18793	234	721	0.045614
GO Cellular Component	actin cytoskeleton	62	1.97935e-30	5.51665e-29	2.24638	250	0.0425026	10	1.44746e-06	1.44336	181	459	0.0352826
GO Cellular Component	anchoring junction	67	3.47965e-28	8.97439e-27	2.08618	272	0.0462428	15	1.563e-05	1.37698	196	521	0.0382066
GO Cellular Component	adherens junction	68	5.76374e-28	1.46467e-26	2.09896	266	0.0452227	12	5.42131e-06	1.40164	193	504	0.0376218
GO Cellular Component	focal adhesion	80	3.10129e-23	6.69879e-22	2.1653	204	0.0346821	22	6.95848e-05	1.40635	151	393	0.0294347
GO Cellular Component	cell-substrate junction	81	3.10459e-23	6.62312e-22	2.1512	207	0.0351921	16	4.51173e-05	1.4148	155	401	0.0302144
GO Cellular Component	cell-substrate adherens junction	85	7.00811e-23	1.42471e-21	2.1496	204	0.0346821	23	0.000111378	1.39569	151	396	0.0294347
GO Cellular Component	ribonucleoprotein granule	109	9.69367e-16	1.53676e-14	2.40945	107	0.0181911	74	0.0482211	1.35147	72	195	0.0140351
GO Cellular Component	contractile fiber	114	4.14504e-15	6.28301e-14	2.19542	124	0.0210813	44	0.0051657	1.41529	87	225	0.0169591
GO Cellular Component	contractile fiber part	117	1.01707e-14	1.50214e-13	2.21601	118	0.0200612	45	0.00530451	1.42923	82	210	0.0159844
GO Cellular Component	myofibril	119	1.5296e-14	2.22113e-13	2.19393	119	0.0202312	47	0.00604703	1.41962	83	214	0.0161793
GO Cellular Component	ruffle	127	6.51603e-13	8.86591e-12	2.26662	97	0.016491	29	0.00112803	1.55899	69	162	0.0134503
GO Cellular Component	sarcomere	129	1.37206e-12	1.83792e-11	2.1484	106	0.0180211	69	0.0227302	1.38444	73	193	0.01423
GO Cellular Component	cell cortex part	155	9.12699e-10	1.01751e-08	2.19765	75	0.0127508	61	0.0139216	1.49121	55	135	0.0107212
GO Cellular Component	caveola	166	8.18772e-09	8.52312e-08	2.45082	53	0.00901054	57	0.0108088	1.68563	35	76	0.00682261
GO Cellular Component	PcG protein complex	172	1.86202e-08	1.87068e-07	3.10072	34	0.00578035	56	0.00939097	1.90969	24	46	0.00467836
GO Cellular Component	plasma membrane raft	174	2.86371e-08	2.84396e-07	2.23775	59	0.0100306	58	0.0114559	1.60135	42	96	0.00818713
GO Cellular Component	podosome	201	4.78802e-07	4.11627e-06	3.19291	26	0.00442026	59	0.0113298	2.14565	17	29	0.00331384
GO Cellular Component	cytoplasmic side of endoplasmic reticulum membrane	238	3.52789e-06	2.56142e-05	5.00847	13	0.00221013	67	0.0206118	2.92819	8	10	0.00155945
