## Supplemental Table 6 for "Expansion *in situ* genome sequencing links nuclear abnormalities to hotspots of aberrant euchromatin repression"

### Sheet: Sheet1
Name	Sequence
Adapter1 (Ad1)	/5phos/TCGTCGGCAGCGTCAGATGTGTATAAGAGACAG
Adapter1 (Ad2)	/5Phos/GTCTCGTGGGCTCGGAGATGTGTATAAGAGACAG
Mosaic End complement (ME)	/5phos/C*T*G*T*C*T*C*T*T*A*T*A*C*A*/3ddC/
Hairpin1	/5phos/CTGTCTCTTATACACATCTGACGCTGCCGACGACTCGGTGCGATCCCTACCCGACCACCGAGATCTACACNNNNNNAAAGAGTAATAGCCGTCCNNNNNNGGATAGGTCCTTCGCGNNNNNNACATCGGGTACTGACGNNNNGATATAAATTTCTGGGATCGCACCGAG
Hairpin2	/5Phos/CTGTCTCTTATACACATCTCCGAGCCCACGAGACCGCGACAGCGTCGCGTCACATCCCTACTACCCTCACCTACCTACCCTCATCGCGACGCTGTCGCG
hairpin hook1	/5acryd/TTTTTTTTTTGGACGGCTATTACTCTTTTTTTTTTTTT/3AmMO/
hairpin hook2	/5acryd/TTTTTTTTTTCGCGAAGGACCTATCCTTTTTTTTTT/3AmMO/
RCA Primer	TTTTTTTTTT A+GG+TA+GG+TG+AG+GGTAGT*A*G*G
In situ seqeuencing primer1	CGACCA+CCG+AGA+TCT+AC+AC
In situ seqeuencing primer2	AA+GA+GTA+AT+AG+CC+GT+CC
In situ seqeuencing primer3	GA+TAG+GTC+CTT+CG+CG
In situ seqeuencing primer4	CA+TCG+GGT+ACT+GA+CG
In situ seqeuencing primer5	AT+ATA+AT+GT+CG+AG+GG
Ex situ forward primer	AATGATACGGCGACCACCGAGATCTACAC
Ex situ reverse primer	CAAGCAGAAGACGGCATACGAGATNNNNNNNNGTCTCGTGGGCTCGGAGATGTG
ATAC_Forward primer	AATGATACGGCGACCACCGAGATCTACACAACATGATTCGTCGGCAGCGTCAGATGTGTAT
ATAC_Rverse primer	CAAGCAGAAGACGGCATACGAGATAAATGACCGTCTCGTGGGCTCGGAGATGTG
Legend
N - unique sample barcode bases	Mixed bases
*	Phosphorothioated DNA bases
+	Locked nucleic acids
/5phos/	5' Phosphorylation
/3ddC/	3' Dideoxy-C modification
/5acryd/	5' Acrydite™ modification
/3AmMO/	3' Amino Modifier modification
TTTTT	Poly(T) spacer
