## Supplemental Table 7 for "Expansion *in situ* genome sequencing links nuclear abnormalities to hotspots of aberrant euchromatin repression"

### Sheet: Sheet1
	For in situ sequencing:
	Protein	Primary Antibody	Secondary Antibody
	LaminA/C	Chicken anti-Lamin A/C Antibody (Novus Biologicals #NBP2-25152SS)	Goat anti-Chicken IgY(H+L), Alex Fluor 488 (SouthernBiotech #6100-30)
	Sc35	Mouse anti-SC35 (Abcam #ab11826)	Goat anti-Mouse IgG (H+L), Alexa Fluor™ 594 ( Thermo scientific #A11005)
	H3K9me3	Rabbit anti-Histone H3K9me3 ( Abcam #ab8898)	Goat anti-Rabbit IgG, Atto 647N antibody (Sigma #40839-1ML-F)
	For expansion immunoflouresence:
	Protein	Primary Antibody	Secondary Antibody
	Lamin A/C	Mouse anti-LaminA/C (CST #4777S )	Goat anti-Mouse IgG (H&L), ATTO 647N (Rockland #610-156-121S)
	PCM1	Rabbit Anti-PCM1 (Sigma HPA023374)	Donkey anti-Rabbit IgG, Alexa Fluor™ 594 (Thermo scientific #A-21207)
	RNA Polymerase Ser5p	Rat Anti-phospho RNA Pol II (Ser5), clone 1H4B6 (Sigma Cat#MABE954)	Goat anti-Rat IgG (H+L), Alexa Fluor™ 488 ( Thermo scientific #A11006)
