## Supplemental Table 8 for "Expansion *in situ* genome sequencing links nuclear abnormalities to hotspots of aberrant euchromatin repression"

### Sheet: Sheet1
	For imaging of in situ sequencing bases:
	Excitation laser	Dichroic	Emission filters	Base	Laser power	Exposure time
	514	514-12nm	552/41	G	1	100ms
	561	561-6nm	594/43	T	1	100ms
	594	594-14nm	676/29	A	1	100ms
	640	640-16nm	775/140	C	1	200ms
	For immunofluorescence imaging:
	Excitation laser	Dichroic	Emission filters	Flourophores
	405	405-13nm	445/46	DAPI
	488	488-13nm	521/38	GFP/ Alexa 488
	561	561-6nm	594/43	RFP/Alexa 561/568
	594	594-14nm	624/40	TxRed/Alexa594
	640	640-16nm	676/29	Alexa647/Cy5
